# BonA from *Acinetobacter baumannii* forms a divisome-localized decamer that supports outer envelope function

**DOI:** 10.1101/2020.09.01.278697

**Authors:** Rhys Grinter, Faye C. Morris, Rhys A. Dunstan, Pok Man Leung, Matthew Belousoff, Sachith D. Gunasinghe, Simone Beckham, Anton Y. Peleg, Chris Greening, Jian Li, Eva Heinz, Trevor Lithgow

## Abstract

*Acinetobacter baumannii* is a high-risk pathogen due to the rapid global spread of multi-drug resistant lineages. Its phylogenetic divergence from other ESKAPE pathogens means that determinants of its antimicrobial resistance can be difficult to extrapolate from other widely studied bacteria. A recent study showed that *A. baumannii* upregulates production of an outer-membrane lipoprotein, which we designate BonA, in response to challenge with polymyxins. Here we show that BonA has limited sequence similarity and distinct structural features compared to lipoproteins from other bacterial species. Analyses through X-ray crystallography, small-angle X-ray scattering, electron microscopy, and multiangle light scattering demonstrate that BonA has a dual BON-domain architecture and forms a decamer via an unusual oligomerization mechanism. This analysis also indicates this decamer is transient, suggesting dynamic oligomerization plays a role in BonA function. Antisera recognizing BonA shows it is an outer membrane protein localized to the divisome. Loss of BonA modulates the density of the outer membrane, consistent with a change in its structure or link to the peptidoglycan, and prevents motility in a clinical strain (ATCC 17978). Consistent with these findings, the dimensions of the BonA decamer are sufficient to permeate the peptidoglycan layer, with the potential to form a membrane-spanning complex during cell division.
