## Supplemental Table 1 for "BonA from *Acinetobacter baumannii* forms a divisome-localized decamer that supports outer envelope function"

### Sheet: OsmY_Ecoli
	DolP E. coli	DolP N. meningitidis	BonA A. baumannii	OsmY E. coli
DolP E. coli	100	33	23	28
DolP N. meningitidis	33	100	24	20
BonA A. baumannii	23	24	100	20
OsmY E. coli	28	20	20	100
