## Supplemental Table 3 for "BonA from *Acinetobacter baumannii* forms a divisome-localized decamer that supports outer envelope function"

### Sheet: Sheet1
	MIC (µg/ml)
Strain	SDS*	Vancomycin	Tetracycline	Colistin	Polymyxin B
ATCC19606	1	64-128	0.5	4	4
ATCC19606 ∆bonA	1	64	0.5	4-8	4
ATCC17978	1	64-128	1	2	2
ATCC17978 ∆bonA	1	64	0.5	4	4-8
* concentration is % w/v
