## Supplemental Table 4 for "BonA from *Acinetobacter baumannii* forms a divisome-localized decamer that supports outer envelope function"

### Sheet: Sheet2
	BonA-27N (Selmet)
Data Collectiona
Space Group	P3121
Cell Dimensions
a, b, c (Å)	60.5, 60.5, 99.26
α, β, γ (°)	90, 90, 120
Wavelength	0.957
Resolution (Å)	46.07-1.65 (1.68-1.65)
Rmerge	2.1 (167.5)
Rpim	1.2 (56.0)
I/s(I)	77.0 (1.5)
CC1/2	0.999 (0.693)
Completeness (%)	90.7 (100.0)
Redundancy	7.3 (10.8
Refinement statistics
Resolution (Å)	46.07-1.65 (1.68-1.65)
No. relections	24253 (1254)
Rwork/Rfree	15.96/20.35
No. atoms
Protein	1135
Ligand / ions	8
R.m.s deviations
Bond lengths (Å)	0.025
Bond angles (°)	4.3
a Values in parentheses are for highest-resolution shell.

### Sheet: Sheet3
HETATM 1130 O HOH S 3 18.390 43.471 40.185 1.00 25.77 O
ANISOU 1130 O HOH S 3 3295 3425 3070 46 426 569 O
HETATM 1131 O HOH S 4 20.455 50.198 31.507 1.00 22.65 O
ANISOU 1131 O HOH S 4 3271 3056 2277 -511 153 532 O
HETATM 1132 O HOH S 5 15.937 44.717 40.738 1.00 24.51 O
ANISOU 1132 O HOH S 5 3148 3391 2773 49 387 353 O
HETATM 1133 O HOH S 6 25.674 60.857 38.222 1.00 29.32 O
ANISOU 1133 O HOH S 6 3285 4030 3824 126 -697 90 O
HETATM 1134 O HOH S 7 11.028 49.635 38.284 1.00 27.39 O
ANISOU 1134 O HOH S 7 3244 3964 3198 -176 -70 279 O
HETATM 1135 O HOH S 8 21.732 51.980 33.079 1.00 51.02 O
ANISOU 1135 O HOH S 8 5878 7541 5963 -15 19 1789 O
HETATM 1136 O HOH S 10 20.540 49.908 51.070 1.00 31.13 O
ANISOU 1136 O HOH S 10 3958 4387 3482 557 -140 215 O
HETATM 1137 O HOH S 11 14.635 42.152 40.281 1.00 28.69 O
ANISOU 1137 O HOH S 11 3883 3611 3405 -606 432 516 O
HETATM 1138 O HOH S 13 17.279 52.005 33.087 1.00 43.65 O
ANISOU 1138 O HOH S 13 5768 5366 5450 2 4 -202 O
HETATM 1139 O HOH S 14 24.328 40.304 26.688 1.00 34.22 O
ANISOU 1139 O HOH S 14 4390 4640 3971 715 540 -792 O
HETATM 1140 O HOH S 15 20.991 43.299 47.095 1.00 29.41 O
ANISOU 1140 O HOH S 15 4053 4175 2945 -157 -78 895 O
HETATM 1141 O HOH S 16 14.751 44.720 32.710 1.00 34.02 O
ANISOU 1141 O HOH S 16 5699 4002 3223 -1655 602 44 O
HETATM 1142 O HOH S 17 -12.190 44.307 54.552 1.00 33.30 O
ANISOU 1142 O HOH S 17 2875 6376 3401 249 -44 612 O
HETATM 1143 O HOH S 18 22.699 39.493 33.434 1.00 32.94 O
ANISOU 1143 O HOH S 18 5032 3172 4308 262 758 -294 O
HETATM 1144 O HOH S 19 25.294 39.233 33.422 1.00 47.62 O
ANISOU 1144 O HOH S 19 6646 5704 5740 370 401 178 O
HETATM 1145 O HOH S 20 -10.105 46.572 57.249 1.00 36.82 O
ANISOU 1145 O HOH S 20 3083 7017 3890 182 309 620 O
HETATM 1146 O HOH S 21 26.554 48.169 40.170 1.00 28.79 O
ANISOU 1146 O HOH S 21 3834 3767 3338 136 347 57 O
HETATM 1147 O HOH S 22 29.078 53.324 56.500 1.00 37.54 O
ANISOU 1147 O HOH S 22 4720 5997 3544 169 -184 -1421 O
HETATM 1148 O HOH S 23 17.674 36.908 34.641 1.00 38.32 O
ANISOU 1148 O HOH S 23 5437 3631 5489 -702 1435 -81 O
HETATM 1149 O HOH S 24 13.944 45.361 30.150 1.00 33.46 O
ANISOU 1149 O HOH S 24 4350 4729 3631 16 -149 -756 O
HETATM 1150 O HOH S 25 13.226 39.378 23.849 1.00 32.62 O
ANISOU 1150 O HOH S 25 4497 4384 3511 -944 786 -750 O
HETATM 1151 O HOH S 26 9.302 46.810 48.930 1.00 36.52 O
ANISOU 1151 O HOH S 26 4031 5400 4443 85 893 -186 O
HETATM 1152 O HOH S 27 18.753 40.817 40.583 1.00 34.39 O
ANISOU 1152 O HOH S 27 5001 3326 4738 32 117 557 O
HETATM 1153 O HOH S 28 17.890 50.499 50.958 1.00 31.36 O
ANISOU 1153 O HOH S 28 3708 4758 3448 326 -33 -30 O
HETATM 1154 O HOH S 29 20.748 63.091 45.871 1.00 36.14 O
ANISOU 1154 O HOH S 29 4375 3830 5526 552 -493 -768 O
HETATM 1155 O HOH S 30 25.951 45.530 32.011 1.00 31.77 O
ANISOU 1155 O HOH S 30 3667 4619 3783 200 510 148 O
HETATM 1156 O HOH S 32 9.722 45.231 31.832 1.00 37.66 O
ANISOU 1156 O HOH S 32 4739 6212 3358 -2080 -144 -174 O
HETATM 1157 O HOH S 33 13.582 49.903 51.608 1.00 47.95 O
ANISOU 1157 O HOH S 33 7468 7128 3623 1099 1426 140 O
HETATM 1158 O HOH S 34 -12.935 43.480 31.551 1.00 56.86 O
ANISOU 1158 O HOH S 34 3434 11513 6656 -384 1139 -342 O
HETATM 1159 O HOH S 35 27.903 47.185 37.090 1.00 38.29 O
ANISOU 1159 O HOH S 35 3450 5475 5620 -176 356 -109 O
HETATM 1160 O HOH S 36 14.848 55.867 36.047 1.00 32.66 O
ANISOU 1160 O HOH S 36 4198 4560 3650 533 -256 76 O
HETATM 1161 O HOH S 37 15.707 37.601 32.495 1.00 37.57 O
ANISOU 1161 O HOH S 37 5550 4205 4520 -451 1007 -740 O
HETATM 1162 O HOH S 38 21.795 38.512 35.685 1.00 41.12 O
ANISOU 1162 O HOH S 38 5878 4276 5469 756 1131 -63 O
HETATM 1163 O HOH S 39 24.438 45.404 50.190 1.00 34.91 O
ANISOU 1163 O HOH S 39 3964 5836 3461 -10 -520 1062 O
HETATM 1164 O HOH S 40 32.241 54.366 36.970 1.00 43.20 O
ANISOU 1164 O HOH S 40 4299 6763 5349 -240 1122 -437 O
HETATM 1165 O HOH S 42 11.069 37.773 23.695 1.00 43.83 O
ANISOU 1165 O HOH S 42 5930 5880 4840 -1661 1667 -1783 O
HETATM 1166 O HOH S 43 12.959 40.772 44.082 1.00 33.39 O
ANISOU 1166 O HOH S 43 4655 4440 3589 184 625 369 O
HETATM 1167 O HOH S 44 4.316 47.375 31.206 1.00 50.64 O
ANISOU 1167 O HOH S 44 7061 6311 5868 -796 -1794 291 O
HETATM 1168 O HOH S 45 11.638 36.598 27.077 1.00 40.22 O
ANISOU 1168 O HOH S 45 5071 5497 4711 -1641 1112 -1545 O
HETATM 1169 O HOH S 46 27.183 59.482 36.306 1.00 33.28 O
ANISOU 1169 O HOH S 46 3977 4762 3903 -296 -211 216 O
HETATM 1170 O HOH S 47 -11.411 48.213 58.611 1.00 37.66 O
ANISOU 1170 O HOH S 47 3952 6576 3780 130 888 896 O
HETATM 1171 O HOH S 48 23.954 39.951 37.565 1.00 59.65 O
ANISOU 1171 O HOH S 48 7533 9040 6088 468 -70 -259 O
HETATM 1172 O HOH S 49 23.916 37.576 29.264 1.00 50.15 O
ANISOU 1172 O HOH S 49 5890 4395 8770 1088 -855 -1987 O
HETATM 1173 O HOH S 50 32.390 60.483 40.555 1.00 44.39 O
ANISOU 1173 O HOH S 50 5962 5642 5260 -2061 -346 1023 O
HETATM 1174 O HOH S 51 -0.003 41.872 46.124 1.00 44.37 O
ANISOU 1174 O HOH S 51 5169 6426 5261 -1352 2042 -5 O
HETATM 1175 O HOH S 52 10.980 49.086 50.005 1.00 38.73 O
ANISOU 1175 O HOH S 52 4760 6643 3309 274 1323 360 O
HETATM 1176 O HOH S 53 -8.737 44.342 28.509 1.00 54.46 O
ANISOU 1176 O HOH S 53 6753 8122 5817 -1925 3508 -1337 O
HETATM 1177 O HOH S 54 25.480 40.271 48.013 1.00 50.13 O
ANISOU 1177 O HOH S 54 7191 5505 6348 609 -1347 665 O
HETATM 1178 O HOH S 55 19.746 45.441 50.234 1.00 43.59 O
ANISOU 1178 O HOH S 55 6248 5122 5189 -57 -957 2057 O
HETATM 1179 O HOH S 56 7.296 35.006 29.271 1.00 43.98 O
ANISOU 1179 O HOH S 56 5224 6488 4997 -2336 847 -1890 O
HETATM 1180 O HOH S 57 -8.724 50.421 51.470 1.00 62.63 O
ANISOU 1180 O HOH S 57 7304 9167 7322 -1830 631 -479 O
HETATM 1181 O HOH S 58 11.174 57.909 36.295 1.00 42.45 O
ANISOU 1181 O HOH S 58 5448 5645 5034 -590 -1159 1109 O
HETATM 1182 O HOH S 59 7.890 38.350 24.115 1.00 53.19 O
ANISOU 1182 O HOH S 59 6983 6940 6286 -1740 -656 -2526 O
HETATM 1183 O HOH S 60 -6.215 30.742 26.487 1.00 73.16 O
ANISOU 1183 O HOH S 60 9120 10788 7887 -2508 510 392 O
HETATM 1184 O HOH S 61 15.507 42.880 44.939 1.00 45.78 O
ANISOU 1184 O HOH S 61 4847 5503 7041 1268 2365 2048 O
HETATM 1185 O HOH S 62 23.265 46.343 52.955 1.00 43.13 O
ANISOU 1185 O HOH S 62 5373 6026 4985 17 -908 1296 O
HETATM 1186 O HOH S 63 7.161 33.410 42.799 1.00 44.73 O
ANISOU 1186 O HOH S 63 6422 4855 5717 -810 1629 607 O
HETATM 1187 O HOH S 64 7.365 56.035 35.683 1.00 40.58 O
ANISOU 1187 O HOH S 64 5500 4916 5000 1463 -270 814 O
HETATM 1188 O HOH S 65 0.573 33.690 40.528 1.00 54.87 O
ANISOU 1188 O HOH S 65 7353 6949 6545 -2054 1874 -484 O
HETATM 1189 O HOH S 66 30.230 62.610 41.561 1.00 42.12 O
ANISOU 1189 O HOH S 66 6213 4396 5394 -991 -771 -216 O
HETATM 1190 O HOH S 67 -3.466 33.563 30.670 1.00 57.53 O
ANISOU 1190 O HOH S 67 6836 8411 6612 -3726 1689 -2550 O
HETATM 1191 O HOH S 68 -4.783 45.364 49.772 1.00 48.76 O
ANISOU 1191 O HOH S 68 5002 8212 5312 -296 397 676 O
HETATM 1192 O HOH S 69 28.054 61.374 34.920 1.00 51.19 O
ANISOU 1192 O HOH S 69 6825 5852 6772 -1596 -1006 87 O
HETATM 1193 O HOH S 70 -3.367 42.276 47.868 1.00 64.55 O
ANISOU 1193 O HOH S 70 8780 8476 7269 -608 1963 1911 O
HETATM 1194 O HOH S 71 20.621 63.935 48.500 1.00 42.62 O
ANISOU 1194 O HOH S 71 6835 4166 5191 537 -75 -1259 O
HETATM 1195 O HOH S 72 29.840 46.468 44.352 1.00 40.71 O
ANISOU 1195 O HOH S 72 5381 5651 4436 2700 418 -763 O
HETATM 1196 O HOH S 73 -6.676 48.463 50.033 1.00 53.43 O
ANISOU 1196 O HOH S 73 5586 9526 5187 -817 451 -232 O
HETATM 1197 O HOH S 74 18.307 43.295 47.550 1.00 39.62 O
ANISOU 1197 O HOH S 74 5666 5350 4038 431 415 61 O
HETATM 1198 O HOH S 75 -4.916 50.126 38.989 1.00 45.32 O
ANISOU 1198 O HOH S 75 4395 8321 4503 388 121 894 O
HETATM 1199 O HOH S 76 22.626 40.088 21.830 1.00 41.61 O
ANISOU 1199 O HOH S 76 5128 6496 4185 -675 526 -1102 O
HETATM 1200 O HOH S 77 32.686 63.090 45.119 1.00 41.63 O
ANISOU 1200 O HOH S 77 5163 4940 5711 -1446 -1708 196 O
HETATM 1201 O HOH S 78 9.594 29.307 31.841 1.00 61.35 O
ANISOU 1201 O HOH S 78 8329 6627 8351 -2139 1529 -1293 O
HETATM 1202 O HOH S 79 -6.436 32.604 41.129 1.00 66.28 O
ANISOU 1202 O HOH S 79 7478 8709 8996 -2219 1826 -2333 O
HETATM 1203 O HOH S 80 21.488 50.371 53.791 1.00 47.59 O
ANISOU 1203 O HOH S 80 6390 7472 4217 -113 -265 -114 O
HETATM 1204 O HOH S 81 15.047 45.363 48.767 1.00 38.28 O
ANISOU 1204 O HOH S 81 4577 5061 4906 250 907 1469 O
HETATM 1205 O HOH S 82 -7.930 37.042 45.714 1.00 58.96 O
ANISOU 1205 O HOH S 82 7821 7495 7083 -1407 2860 -1169 O
HETATM 1206 O HOH S 83 30.281 56.257 48.263 1.00 46.63 O
ANISOU 1206 O HOH S 83 4985 7376 5355 800 -1636 -809 O
HETATM 1207 O HOH S 84 22.216 42.151 41.822 1.00 44.92 O
ANISOU 1207 O HOH S 84 5780 6034 5253 1924 792 1320 O
HETATM 1208 O HOH S 85 6.097 32.547 44.223 1.00 89.02 O
ANISOU 1208 O HOH S 85 13317 10129 10377 -4143 193 3460 O
HETATM 1209 O HOH S 87 4.207 39.228 46.255 1.00 53.21 O
ANISOU 1209 O HOH S 87 6828 7435 5954 -1331 728 1427 O
HETATM 1210 O HOH S 88 -12.148 54.655 46.490 1.00 62.65 O
ANISOU 1210 O HOH S 88 7315 7788 8699 1084 -1357 -1422 O
HETATM 1211 O HOH S 89 28.877 47.225 40.324 1.00 44.03 O
ANISOU 1211 O HOH S 89 5298 6000 5432 579 -161 -1769 O
HETATM 1212 O HOH S 90 -6.995 56.220 40.482 1.00 62.28 O
ANISOU 1212 O HOH S 90 6925 10903 5834 1543 1769 1836 O
HETATM 1213 O HOH S 91 35.352 53.970 32.970 1.00 85.73 O
ANISOU 1213 O HOH S 91 8883 13333 10355 -742 661 726 O
HETATM 1214 O HOH S 92 -0.085 28.457 29.637 1.00 70.46 O
ANISOU 1214 O HOH S 92 9173 7968 9627 -2226 2361 -3305 O
HETATM 1215 O HOH S 93 23.743 41.604 39.663 1.00 36.04 O
ANISOU 1215 O HOH S 93 4781 4302 4608 448 463 1687 O
HETATM 1216 O HOH S 94 19.679 36.493 32.829 1.00 45.08 O
ANISOU 1216 O HOH S 94 6939 5224 4964 44 530 -63 O
HETATM 1217 O HOH S 95 8.112 44.850 26.802 1.00 48.77 O
ANISOU 1217 O HOH S 95 4838 6945 6746 -1546 472 2 O
HETATM 1218 O HOH S 96 13.338 54.413 34.613 1.00 47.49 O
ANISOU 1218 O HOH S 96 5655 6113 6275 214 -423 2088 O
HETATM 1219 O HOH S 97 8.653 57.437 37.269 1.00 44.89 O
ANISOU 1219 O HOH S 97 4866 5507 6684 1175 -700 1065 O
HETATM 1220 O HOH S 98 11.167 45.911 49.090 1.00 49.66 O
ANISOU 1220 O HOH S 98 7133 6524 5208 602 -119 1155 O
HETATM 1221 O HOH S 99 20.984 47.427 51.704 1.00 43.10 O
ANISOU 1221 O HOH S 99 5182 4826 6367 884 -499 1011 O
HETATM 1222 O HOH S 100 21.969 44.182 49.475 1.00 42.83 O
ANISOU 1222 O HOH S 100 5871 6231 4168 -362 215 1027 O
HETATM 1223 O HOH S 101 23.234 44.090 53.422 1.00 60.52 O
ANISOU 1223 O HOH S 101 7952 5878 9165 2396 -3246 -3 O
HETATM 1224 O HOH S 102 -8.899 42.165 29.518 1.00 54.51 O
ANISOU 1224 O HOH S 102 4582 11181 4948 -2208 1177 -1702 O
HETATM 1225 O HOH S 103 6.550 46.866 51.222 1.00 43.25 O
ANISOU 1225 O HOH S 103 6519 6731 3180 -647 1374 1270 O
HETATM 1226 O HOH S 104 6.774 53.358 51.184 1.00 47.39 O
ANISOU 1226 O HOH S 104 5562 8571 3871 735 1019 -715 O
HETATM 1227 O HOH S 105 12.845 51.879 53.721 1.00 66.82 O
ANISOU 1227 O HOH S 105 6368 11428 7592 -2319 -2152 4970 O
HETATM 1228 O HOH S 106 12.104 58.765 53.574 1.00 44.52 O
ANISOU 1228 O HOH S 106 5152 5905 5856 1116 34 -1292 O
HETATM 1229 O HOH S 107 -4.846 35.222 29.279 1.00 50.25 O
ANISOU 1229 O HOH S 107 5248 8274 5570 -2788 1033 -1665 O
HETATM 1230 O HOH S 108 -0.220 51.222 42.017 1.00 50.54 O
ANISOU 1230 O HOH S 108 5519 7063 6620 -792 286 -1042 O
HETATM 1231 O HOH S 109 27.569 44.848 34.148 1.00 37.13 O
ANISOU 1231 O HOH S 109 4410 5119 4576 560 -73 -150 O
HETATM 1232 O HOH S 110 11.784 34.491 23.626 1.00 66.57 O
ANISOU 1232 O HOH S 110 9853 8597 6842 -1053 682 -2092 O
HETATM 1233 O HOH S 111 38.486 54.410 36.582 1.00 82.22 O
ANISOU 1233 O HOH S 111 10730 11917 8592 -1325 -324 1430 O
HETATM 1234 O HOH S 112 8.789 40.573 48.167 1.00 50.70 O
ANISOU 1234 O HOH S 112 5621 6961 6679 -949 665 2005 O
HETATM 1235 O HOH S 113 28.581 63.734 44.601 1.00 49.45 O
ANISOU 1235 O HOH S 113 8096 5043 5647 -288 -1902 -275 O
HETATM 1236 O HOH S 114 -13.709 50.761 46.095 1.00 64.31 O
ANISOU 1236 O HOH S 114 5854 11608 6972 1000 2071 673 O
HETATM 1237 O HOH S 115 33.113 62.599 41.666 1.00 62.97 O
ANISOU 1237 O HOH S 115 8317 7280 8326 -1514 -400 176 O
HETATM 1238 O HOH S 116 22.085 39.168 38.192 1.00 62.22 O
ANISOU 1238 O HOH S 116 9043 6957 7641 2194 676 1156 O
HETATM 1239 O HOH S 117 6.557 38.698 47.385 1.00 55.59 O
ANISOU 1239 O HOH S 117 7546 7876 5699 -771 1238 643 O
HETATM 1240 O HOH S 118 -2.618 52.167 46.080 1.00 63.39 O
ANISOU 1240 O HOH S 118 5191 10281 8613 -676 485 -669 O
HETATM 1241 O HOH S 119 6.935 59.561 50.287 1.00 45.81 O
ANISOU 1241 O HOH S 119 4904 5871 6630 1173 1070 -405 O
HETATM 1242 O HOH S 120 26.994 41.107 41.146 1.00 48.06 O
ANISOU 1242 O HOH S 120 7460 4896 5901 2007 847 474 O
HETATM 1243 O HOH S 121 -11.013 54.058 40.416 1.00 72.23 O
ANISOU 1243 O HOH S 121 8168 10136 9137 -1172 1717 -95 O
HETATM 1244 O HOH S 122 33.538 52.713 41.929 1.00 52.20 O
ANISOU 1244 O HOH S 122 5641 8015 6177 -947 453 234 O
HETATM 1245 O HOH S 123 16.323 40.431 41.726 1.00 40.80 O
ANISOU 1245 O HOH S 123 5745 5583 4171 -490 288 1298 O
HETATM 1246 O HOH S 124 28.755 60.126 55.868 1.00 45.96 O
ANISOU 1246 O HOH S 124 6549 6792 4120 -65 -1135 66 O
HETATM 1247 O HOH S 125 6.345 54.232 34.628 1.00 57.25 O
ANISOU 1247 O HOH S 125 6148 8563 7041 1779 -2152 -121 O
HETATM 1248 O HOH S 126 -14.903 42.396 38.721 1.00 60.19 O
ANISOU 1248 O HOH S 126 6125 10818 5925 -1323 477 569 O
HETATM 1249 O HOH S 127 20.253 36.910 39.048 1.00 51.52 O
ANISOU 1249 O HOH S 127 7225 6539 5808 1015 -451 383 O
HETATM 1250 O HOH S 128 0.479 36.212 41.468 1.00 55.87 O
ANISOU 1250 O HOH S 128 5891 8013 7324 -1968 376 -316 O
HETATM 1251 O HOH S 129 21.991 56.390 51.632 1.00 39.51 O
ANISOU 1251 O HOH S 129 5440 5750 3820 589 89 -503 O
HETATM 1252 O HOH S 130 37.831 63.521 48.863 1.00 59.22 O
ANISOU 1252 O HOH S 130 6084 8040 8377 -1461 -676 256 O
HETATM 1253 O HOH S 131 -5.715 32.629 33.739 1.00 78.22 O
ANISOU 1253 O HOH S 131 11645 8460 9614 -408 -465 -3318 O
HETATM 1254 O HOH S 132 22.770 54.720 53.559 1.00 47.63 O
ANISOU 1254 O HOH S 132 5469 8392 4234 617 -973 -1084 O
HETATM 1255 O HOH S 133 9.524 25.709 28.931 1.00 73.41 O
ANISOU 1255 O HOH S 133 10161 7466 10266 278 728 596 O
HETATM 1256 O HOH S 134 7.007 52.009 33.088 1.00 84.95 O
ANISOU 1256 O HOH S 134 10862 14229 7184 0 -8 -859 O
HETATM 1257 O HOH S 135 0.059 49.110 44.740 1.00 68.51 O
ANISOU 1257 O HOH S 135 6728 11267 8033 -77 1660 -1509 O
HETATM 1258 O HOH S 136 -7.457 34.133 33.326 1.00 66.85 O
ANISOU 1258 O HOH S 136 6808 12468 6122 -1600 1908 -2814 O
HETATM 1259 O HOH S 137 -2.819 31.328 29.154 1.00 68.95 O
ANISOU 1259 O HOH S 137 8198 8459 9538 -3162 2870 -2890 O
HETATM 1260 O HOH S 138 2.662 40.031 48.218 1.00 65.73 O
ANISOU 1260 O HOH S 138 7277 8858 8837 -761 -234 515 O
HETATM 1261 O HOH S 139 24.179 36.618 27.682 1.00 65.63 O
ANISOU 1261 O HOH S 139 6961 8473 9501 631 412 166 O
HETATM 1262 O HOH S 140 28.844 41.112 35.950 1.00 64.47 O
ANISOU 1262 O HOH S 140 6842 7922 9730 2406 -232 -3482 O
HETATM 1263 O HOH S 141 13.972 35.348 32.598 1.00 51.79 O
ANISOU 1263 O HOH S 141 7050 5519 7109 -1264 2249 -811 O
HETATM 1264 O HOH S 142 34.470 56.177 33.682 1.00 81.12 O
ANISOU 1264 O HOH S 142 11389 10982 8450 -2214 543 3076 O
HETATM 1265 O HOH S 143 -3.117 37.519 45.852 1.00 62.72 O
ANISOU 1265 O HOH S 143 7209 9751 6870 2228 -748 -453 O
HETATM 1266 O HOH S 144 7.212 63.148 49.514 1.00 52.26 O
ANISOU 1266 O HOH S 144 5155 7059 7640 2527 742 -556 O
HETATM 1267 O HOH S 145 32.038 42.734 41.024 1.00 80.03 O
ANISOU 1267 O HOH S 145 11360 9530 9517 512 -1857 2870 O
HETATM 1268 O HOH S 146 25.664 51.059 33.364 1.00 61.41 O
ANISOU 1268 O HOH S 146 7062 9048 7222 -1874 1079 -1394 O
HETATM 1269 O HOH S 147 7.897 25.319 33.609 1.00 72.06 O
ANISOU 1269 O HOH S 147 11969 6633 8777 -826 -78 -1278 O
HETATM 1270 O HOH S 148 23.621 40.989 43.951 1.00 49.30 O
ANISOU 1270 O HOH S 148 7999 5704 5028 838 1580 496 O
HETATM 1271 O HOH S 149 -13.992 41.553 47.402 1.00 38.92 O
ANISOU 1271 O HOH S 149 3294 7728 3766 -632 668 -285 O
HETATM 1272 O HOH S 150 10.897 49.239 32.022 1.00 31.97 O
ANISOU 1272 O HOH S 150 4106 4517 3522 -1269 576 594 O
HETATM 1273 O HOH S 151 6.891 45.043 48.799 1.00 40.79 O
ANISOU 1273 O HOH S 151 5596 6473 3427 906 349 609 O
HETATM 1274 O HOH S 152 7.786 43.867 51.956 1.00 60.59 O
ANISOU 1274 O HOH S 152 7571 9534 5915 -601 797 1653 O
HETATM 1275 O HOH S 153 1.971 49.162 47.061 1.00 53.22 O
ANISOU 1275 O HOH S 153 5183 7597 7439 531 1185 750 O
HETATM 1276 O HOH S 154 2.524 42.723 24.546 1.00 48.21 O
ANISOU 1276 O HOH S 154 4698 8814 4804 -1794 -496 -604 O
HETATM 1277 O HOH S 155 -10.440 44.825 35.109 1.00 58.40 O
ANISOU 1277 O HOH S 155 6278 10884 5027 -1331 -212 -1045 O
HETATM 1278 O HOH S 156 -14.320 41.405 43.404 1.00 50.66 O
ANISOU 1278 O HOH S 156 3887 10365 4996 -679 977 649 O
HETATM 1279 O HOH S 157 9.463 35.251 27.437 1.00 49.99 O
ANISOU 1279 O HOH S 157 7547 6777 4668 -1688 1648 -2094 O
HETATM 1280 O HOH S 158 -2.674 40.540 45.605 1.00 58.63 O
ANISOU 1280 O HOH S 158 5277 8683 8314 -897 -1037 -837 O
HETATM 1281 O HOH S 159 -1.628 39.030 43.799 1.00 62.45 O
ANISOU 1281 O HOH S 159 6874 9386 7467 -2314 1144 -1546 O
HETATM 1282 O HOH S 160 -12.351 49.507 50.393 1.00 50.38 O
ANISOU 1282 O HOH S 160 4762 8304 6075 740 372 -881 O
HETATM 1283 O HOH S 161 8.208 48.050 32.499 1.00 40.10 O
ANISOU 1283 O HOH S 161 5143 5025 5066 -1158 -1261 856 O
HETATM 1284 O HOH S 162 -10.981 43.109 29.977 1.00 51.26 O
ANISOU 1284 O HOH S 162 5423 6697 7355 64 -1046 -189 O
HETATM 1285 ZN ZN B 1 7.238 46.853 49.299 1.00 41.41 ZN
ANISOU 1285 ZN ZN B 1 4830 6315 4586 -125 932 729 ZN
HETATM 1286 ZN ZN B 2 9.544 48.545 33.291 1.00 29.07 ZN
ANISOU 1286 ZN ZN B 2 3243 4446 3356 -151 284 245 ZN
HETATM 1287 ZN ZN B 3 -4.606 56.869 40.460 1.00 51.96 ZN
ANISOU 1287 ZN ZN B 3 4742 8464 6535 1491 139 57 ZN
HETATM 1288 ZN ZN B 4 14.435 51.457 53.851 1.00 67.14 ZN
ANISOU 1288 ZN ZN B 4 9587 8413 7508 228 1084 159 ZN
