## Supplemental Table 5 for "BonA from *Acinetobacter baumannii* forms a divisome-localized decamer that supports outer envelope function"

### Sheet: Sheet1
Interface Atoms	151 (13.5 %)
Interface Residues	47 (32.9 %)
Buried Surface Area (Å2)	1548 (18.3 %)
Solvation energy (kcal.mol-1)	-121.1
Delta G (kcal.mol-1)	-16.9
Binding Energy (kcal.mol-1)	-24.2
Hydrogen Bonds	13
Salt Bridges	4
Disulphide Bonds	0
