## Supplemental Table 6 for "BonA from *Acinetobacter baumannii* forms a divisome-localized decamer that supports outer envelope function"

### Sheet: Sheet1
	BonA FL	BonA-27N
Sample Parameters
Organism	Acinetobacter Baumannii ATCC 19606	Acinetobacter Baumannii ATCC 19606
Source	Escherichia coli BL21 C41	Escherichia coli BL21 C41
Genbank sequence ID (residues in construct)	V5VFJ0 (20-235)	V5VFJ0 (46-235)
Extinction coefficient [A280, 0.1%(w/v)]	0.324	0.364
M from chemical composition (Da)	23005	20440
SEC–SAXS column, 5 150 mm Superdex S200
Loading concentration (mg.ml1)	8.9	11.2
Injection volume (μl)	50	50
Flow rate (ml.min1)	0.4	0.4
Solvent (solvent blanks taken from SEC flowthrough prior to elution of protein)	50 mM Tris, 100 mM NaCl, 5% Glycerol, 0.1% NaN3 pH 7.9	50 mM Tris, 100 mM NaCl, 5% Glycerol, 0.1% NaN3 pH 7.9
Data-collection parameters
Instrument	Australian Synchrotron SAXS/WAXS beamline with Dectris PILATUS 1M detector	Australian Synchrotron SAXS/WAXS beamline with Dectris PILATUS 1M detector
Wavelength (Å)	1.0322	1.0322
Beam size (µm)	250 × 130	250 × 130
Camera length (m)	2.683	2.683
q range (Å-1)	0.00663-0.3104	0.00663-0.3104
Sample configuration	Sample configuration SEC–SAXS with sheath-flow cell mm	Sample configuration SEC–SAXS with sheath-flow cell mm
Temperature (K)	295	295
Structural Parameters
Guinier Analysis
I(0) (cm-1)	0.13 (+/-0.00033)	0.049 (+/-0.00015)
Rg (Å)	46.73 (+/-0.18)	30.55 (+/-0.15)
Coefficient of correlation, R2	1	0.97
P(r) Analysis
I(0) (cm-1)	0.13	0.05
Rg (Å)	47.5	31.91
Dmax (Å)	163.2	107.65
q range (Å-1)	0.007-0.170	0.007-0.263
χ2 (total estimate from GNOM)	0.91	0.71
Porod volume estimate (Å3)	549041	48845.4
Dry volume calculated from sequence (Å3)	278350	24732
Molecular-mass determination
Molecular mass (M) [from Bayesian Inference] (Da)	318450	28900
Calculated monomeric M from sequence (Da)	230000	20440
Ratio M calculated to expected	0.722248	0.707266
Shape Model Fitting Results
DAMMIF
q range (Å-1) for fitting	0.007-0.17	0.007-0.263
Symmetry, anisotropy assumptions	P5	None
χ2 range	0.54-1.078	0.557-0.726
Constant adjustment to intensities	Yes	Yes
M estimate as 0.5 volume of models (Da) (ratio to expected)	346799 (0.66)	34200 (0.58)
Software Employed
SAXS data reduction	I(q) versus q using ScatterBrain 2.82	I(q) versus q using ScatterBrain 2.82
Extinction coefficient estimate	ProtParam	ProtParam
Basic analyses: Guinier, P(r), Vp	PRIMUSqt from ATSAS 2.8.1	PRIMUSqt from ATSAS 2.8.1
Shape/bead modelling	DAMMIF from PRIMUSqt in ATSAS 2.8.1	DAMMIF from PRIMUSqt in ATSAS 2.8.1
Atomic structure modelling	CRYSOL/SREFLEX from PRIMUSqt in ATSAS 2.8.1	CRYSOL/SREFLEX from PRIMUSqt in ATSAS 2.8.1
SASBDB IDs for data and model	SASDJW3	SASDJX3
