## Supplemental Table 7 for "BonA from *Acinetobacter baumannii* forms a divisome-localized decamer that supports outer envelope function"

### Sheet: Sheet1
Primer Name	Sequence (5'-3')	Purpose
BonA FL Forward NcoI	CGATCCATGGGTGCAAGTTTTATTTCTGGTGGAACAG	Cloning of BonA-FL and -45C constructs from ATCC19606 for protein expression
BonA-27N Forward NdeI	CGATCATATGGATTCTTCAATTAAGCGTACAGCG	Cloning of BonA-27N and -27N/-45C constructs from ATCC19606 for protein expression
BonA FL Reverse Stop XhoI	CGATCTCGAGTTATTGTGCAGAAGATGCTGGATC	Cloning of BonA-FL construct from ATCC19606 for protein expression
BonA FL Reverse No Stop XhoI	CGATCTCGAGTTGTGCAGAAGATGCTGGATCTG	Cloning of BonA-27N construct from ATCC19606 for protein expression
BonA-45C Stop XhoI	CGATCTCGAGTTATAAATCAATATTATCAATGAGCGTTACAATC	Cloning of BonA-45C construct from ATCC19606 for protein expression
BonA-45C No Stop XhoI	CGATCTCGAGTAAATCAATATTATCAATGAGCGTTACAATC	Cloning of BonA-27N/-45C construct from ATCC19606 for protein expression
Kanamycin forward plus BonA homology	GGATTAAGAGTTCATTACTCTTTTGAGCAAATTAAAGACCGATGTTTTATGATCAAGCCAAGAAGAGATTGATAGGAGTCTGGTGGAGTGTAGGCTGGAGCTGCTTC	Amplification of the kanamycin cassette containing >80 nucleotides of homology to the BonA flanking sequence
Kanamycin reverse plus BonA homology	CTCTTTATAAAGAGTTCTCGCCTGCTCAATTTTGCTTTGTAATTGTTCAATCAGGTTCATATTTTATTGTGCAGAAGATGCTGGATCcatatgaatatcctccttag	Amplification of the kanamycin cassette containing >80 nucleotides of homology to the BonA including the final 12 codons of the coding sequence and flanking region.
BonA check forward	TTAGTTGCACAGCAGTTGGG	Amplifcation of BonA flanking sequence to confirm the recombination event
BonA check reverse	GCTAAGCGCTTAGTAGAACG	Amplifcation of BonA flanking sequence to confirm the recombination event
Kanamycin southern hybridisation probe forward	ACCTTGCTCCTGCCGAGAAAGTATC	Generation of a kanamycin specific DIG labelled probe for southern hybridisation to confirm only a single insertion into the chromosome
Kanamycin southern hybridisation probe reverse	GATACTTTCTCGGCAGGAGCAAGGT	Generation of a kanamycin specific DIG labelled probe for southern hybridisation to confirm only a single insertion into the chromosome
BonA southern hybridisation probe forward	CCAGTTGGAACAGATAGTGG	Generation of BonA specific DIG labelled probe for southern hybridisation to confirm the disruption of the gene
BonA southern hybridisation probe reverse	CACGTGTATTTGCGGTTACC	Generation of BonA specific DIG labelled probe for southern hybridisation to confirm the disruption of the gene
BonA forward AatII	CGCGCGGACGTCTGGGGAAACAAAAAAATTATGTTAGTTGC	Cloning of BonA into pWH1266 between the AatII and EcoRI sites, including the native promoter
BonA reverse EcoRI	CGCGCGCTTAAGttaTTGTGCAGAAGATGCTGGATCTGTTTGGTCCGG	Cloning of BonA into pWH1266 between the AatII and EcoRI sites
Strain or plasmid	Relevant genotype and description	Reference or source
Escherichia coli K12	Standard laboratory E. coli strain for plasmid propogation and maintenance	-
Escherichia coli C41 DE3	E. coli protein expression strain, optimised for the expression of membrane and difficult to express proteins	-
Acinetobacter baumannii ATCC19606	Wildtype strain	-
Acinetobacter baumannii ATCC17978	Wildtype strain	-
Acinetobacter baumannii ATCC19606 ΔBonA	Isogenic to wildtype strain, with deletion of BonA gene	This study
Acinetobacter baumannii ATCC17978 ΔBonA	Isogenic to wildtype strain, with deletion of BonA gene	This study
pBonA	Complementation vector for BonA, E. coli Acinetobacter shuttle vector pWH1266, with BonA amplified from ATCC 19606 with native promoter and ligated at AatII and EcoRI sites	This study
pET20bBonA	Expression vector for BonA-FL based on pET20b with BonA ligated at NcoI and XhoI sites	This study
pET20bBonA-45C	Expression vector for BonA-FL based on pET20b with BonA-C45 ligated at NdeI and XhoI sites	This study
pET23aBonA-27N	Expression vector for BonA-FL based on pET23a with BonA-27N ligated at NdeI and XhoI sites	This study
pET23aBonA-27N/-45C	Expression vector for BonA-FL based on pET20b with BonA-27N/-45C ligated at NcoI and XhoI sites	This study
